# Tumor-myeloid crosstalk drives therapy resistance in localized bladder cancer

**DOI:** 10.1101/2025.09.08.674862

**Authors:** Filipe LF. Carvalho, Jihyun Lee, Nikolaos Kalavros, Yuzhen Zhou, Daniel Michaud, Isabella Stelter, Hiba Siddiqui, Konrad Stawiski, Ramya Ravindranathan, Julia Perera, Shuoshuo Wang, Breanna Titchen, Amanda Garza, Kevin Bi, Jihye Park, Elinor G. Sterner, Jillian M. Egan, Yuna Hirohashi, Raie T. Bekele, Ilana Epstein, Ioannis Vlachos, Li Jia, Adam S. Kibel, Michelle Hirsch, Joaquim Bellmunt, Jennifer L. Guerriero, Kent W. Mouw, Eliezer M. Van Allen

## Abstract

Neoadjuvant cisplatin-based chemotherapy results in pathologic complete response for only a minority of patients with muscle-invasive bladder cancer (MIBC), and mechanisms of resistance and the effects of chemotherapy on the MIBC microenvironment remain incompletely understood. Here, we defined the single-cell and spatial transcriptomes of cancer and immune cells from MIBC patients with resistance to cisplatin-based chemotherapy. Tumors with persistent MIBC after chemotherapy harbored cancer cells expressing epithelial-to-mesenchymal programs that were associated with worse overall survival in independent cisplatin-treated bladder cancer cohorts. These cisplatin-resistant tumor cells were infiltrated by macrophages that upregulated tumor permissive programs defined by increased PARP14 expression in spatially resolved multicellular niches. Macrophage reprogramming through PARP14 inhibition sensitized tumors to cisplatin via downregulation of tumor cell pathways implicated in resistance. Our results demonstrate that cancer cells and macrophages cooperate to promote cisplatin resistance and identify macrophage-directed PARP14 inhibition as a novel therapeutic strategy to sensitize MIBC to cisplatin.
