## Supplemental table 1 for "Tumor-myeloid crosstalk drives therapy resistance in localized bladder cancer"

### Sheet: Sheet1
Specimen ID	Age at diagnosis	T stage	N stage	Type NAC	cycles	Gender	Smoking status
Persistent tumor
PS 1	60	T4a	N0	Cis/gem	6	Female	Current
PS 2	66	T3a	N2	ddMVAC	4	Female	Not assesses
PS 3	63	T3b	N0	Cis/gem	4	Male	Former
PS 4	63	T3b	N0	Cis/gem	4	Male	Former
PS 5	66	T4b	N0	Cis/gem	4	Female	Never
PS 6	44	T3b	N1	Cis/gem	4	Male	Never
PS 7	63	T3a	N0	Cis/gem	4	Female	Current
PS 8	77	T3a	N1	Cis/gem	3	Female	Former
Tumor scar
TS 1	65	T0	N0	Cis/gem	4	Male	Former
TS 2	65	T0	N0	Cis/gem	4	Male	Former
TS 3	63	T0	N0	Cis/gem/nivo	4	Male	Former
TS 4	76	T0	N0	ddMVAC	3	Male	Never
TS 5	65	T0	N0	ddMVAC	3	Male	Former
TS 6	65	T0	N0	ddMVAC	3	Male	Former
