## Supplemental table 2 for "Tumor-myeloid crosstalk drives therapy resistance in localized bladder cancer"

### Sheet: Hallmark gene sets
Ranked lists of MSigDB Hallmark gene sets enriched in urothelial programs (two sided Wilcoxon Rank Sum Test Bonferroni FDR correction)
Program 1			Program 2			Program 3			Program 4			Program 5			Program 6			Program 7
Gene set	Adjusted p value		Gene set	Adjusted p value		Gene set	Adjusted p value		Gene set	Adjusted p value		Gene set	Adjusted p value		Gene set	Adjusted p value		Gene set	Adjusted p value
HALLMARK_MYOGENESIS	0.0046074		HALLMARK_TNFA_SIGNALING_VIA_NFKB	2.58e-11		HALLMARK_EPITHELIAL_MESENCHYMAL_TRANSITION	4.19e-09		HALLMARK_XENOBIOTIC_METABOLISM	5.1e-07		HALLMARK_OXIDATIVE_PHOSPHORYLATION	7.56e-28		HALLMARK_OXIDATIVE_PHOSPHORYLATION	2.96e-36		HALLMARK_ALLOGRAFT_REJECTION	4.84e-09
HALLMARK_ALLOGRAFT_REJECTION	0.00904036		HALLMARK_INTERFERON_ALPHA_RESPONSE	2.62e-06		HALLMARK_MITOTIC_SPINDLE	6.89e-09		HALLMARK_KRAS_SIGNALING_UP	8.8e-07		HALLMARK_ALLOGRAFT_REJECTION	4.6e-18		HALLMARK_TNFA_SIGNALING_VIA_NFKB	2.15e-26		HALLMARK_PI3K_AKT_MTOR_SIGNALING	2.79e-06
HALLMARK_BILE_ACID_METABOLISM	0.00920911		HALLMARK_APOPTOSIS	0.00015537		HALLMARK_UV_RESPONSE_DN	1.95e-08		HALLMARK_ESTROGEN_RESPONSE_EARLY	1.2e-05		HALLMARK_MYC_TARGETS_V1	1.61e-16		HALLMARK_HYPOXIA	8.51e-23		HALLMARK_IL6_JAK_STAT3_SIGNALING	9.74e-06
HALLMARK_INTERFERON_GAMMA_RESPONSE	0.012039		HALLMARK_EPITHELIAL_MESENCHYMAL_TRANSITION	0.000642009		HALLMARK_APICAL_JUNCTION	8.74e-08		HALLMARK_IL2_STAT5_SIGNALING	4.87e-05		HALLMARK_INTERFERON_GAMMA_RESPONSE	2.68e-14		HALLMARK_P53_PATHWAY	2.64e-21		HALLMARK_INTERFERON_GAMMA_RESPONSE	1.69e-05
HALLMARK_INFLAMMATORY_RESPONSE	0.0303895		HALLMARK_HYPOXIA	0.000900003		HALLMARK_HEME_METABOLISM	2.94e-07		HALLMARK_ESTROGEN_RESPONSE_LATE	9.44e-05		HALLMARK_INTERFERON_ALPHA_RESPONSE	1.06e-12		HALLMARK_ADIPOGENESIS	4.35e-21		HALLMARK_MYC_TARGETS_V1	2.02e-05
			HALLMARK_COAGULATION	0.00153575		HALLMARK_MTORC1_SIGNALING	9.04e-07		HALLMARK_UV_RESPONSE_DN	0.000126722		HALLMARK_ADIPOGENESIS	4.42e-11		HALLMARK_EPITHELIAL_MESENCHYMAL_TRANSITION	1.83e-20		HALLMARK_KRAS_SIGNALING_UP	4.42e-05
			HALLMARK_IL2_STAT5_SIGNALING	0.00766079		HALLMARK_INFLAMMATORY_RESPONSE	4.38e-06		HALLMARK_COMPLEMENT	0.000484721		HALLMARK_UV_RESPONSE_UP	1.76e-10		HALLMARK_APOPTOSIS	2.25e-18		HALLMARK_MTORC1_SIGNALING	9.54e-05
			HALLMARK_XENOBIOTIC_METABOLISM	0.00838024		HALLMARK_GLYCOLYSIS	5.24e-06		HALLMARK_INTERFERON_GAMMA_RESPONSE	0.000497166		HALLMARK_REACTIVE_OXYGEN_SPECIES_PATHWAY	5.3e-08		HALLMARK_XENOBIOTIC_METABOLISM	1.29e-15		HALLMARK_INTERFERON_ALPHA_RESPONSE	0.000252955
			HALLMARK_P53_PATHWAY	0.00944614		HALLMARK_IL2_STAT5_SIGNALING	5.81e-06		HALLMARK_COAGULATION	0.000580693		HALLMARK_P53_PATHWAY	2.8e-07		HALLMARK_UV_RESPONSE_UP	1.63e-15		HALLMARK_E2F_TARGETS	0.000309003
			HALLMARK_IL6_JAK_STAT3_SIGNALING	0.0102124		HALLMARK_MYOGENESIS	8.49e-06		HALLMARK_ANDROGEN_RESPONSE	0.000760354		HALLMARK_HYPOXIA	1.87e-06		HALLMARK_ESTROGEN_RESPONSE_LATE	2.53e-15		HALLMARK_IL2_STAT5_SIGNALING	0.000328883
			HALLMARK_INFLAMMATORY_RESPONSE	0.0110113		HALLMARK_KRAS_SIGNALING_UP	1.81e-05		HALLMARK_TNFA_SIGNALING_VIA_NFKB	0.000838458		HALLMARK_APOPTOSIS	3.36e-06		HALLMARK_UV_RESPONSE_DN	4.61e-15		HALLMARK_UNFOLDED_PROTEIN_RESPONSE	0.00130437
			HALLMARK_INTERFERON_GAMMA_RESPONSE	0.0163222		HALLMARK_CHOLESTEROL_HOMEOSTASIS	2.22e-05		HALLMARK_HYPOXIA	0.0011486		HALLMARK_MTORC1_SIGNALING	4.07e-06		HALLMARK_ESTROGEN_RESPONSE_EARLY	7.34e-15		HALLMARK_UV_RESPONSE_UP	0.00360865
			HALLMARK_COMPLEMENT	0.0190362		HALLMARK_HYPOXIA	2.69e-05		HALLMARK_INFLAMMATORY_RESPONSE	0.0057909		HALLMARK_PI3K_AKT_MTOR_SIGNALING	4.36e-06		HALLMARK_GLYCOLYSIS	8.55e-15		HALLMARK_INFLAMMATORY_RESPONSE	0.00381853
			HALLMARK_APICAL_JUNCTION	0.0195232		HALLMARK_ADIPOGENESIS	3.4e-05		HALLMARK_P53_PATHWAY	0.00625752		HALLMARK_GLYCOLYSIS	4.68e-06		HALLMARK_MYC_TARGETS_V1	9.66e-14		HALLMARK_MITOTIC_SPINDLE	0.00393694
			HALLMARK_G2M_CHECKPOINT	0.0198829		HALLMARK_E2F_TARGETS	3.95e-05		HALLMARK_UV_RESPONSE_UP	0.00662694		HALLMARK_EPITHELIAL_MESENCHYMAL_TRANSITION	2.22e-05		HALLMARK_APICAL_JUNCTION	1.61e-13		HALLMARK_PROTEIN_SECRETION	0.00513607
			HALLMARK_TGF_BETA_SIGNALING	0.0203312		HALLMARK_P53_PATHWAY	5.18e-05		HALLMARK_IL6_JAK_STAT3_SIGNALING	0.00724584		HALLMARK_UNFOLDED_PROTEIN_RESPONSE	2.38e-05		HALLMARK_COMPLEMENT	1.71e-13		HALLMARK_APICAL_JUNCTION	0.00700514
			HALLMARK_MYOGENESIS	0.0297159		HALLMARK_ESTROGEN_RESPONSE_EARLY	6.95e-05		HALLMARK_KRAS_SIGNALING_DN	0.00851543		HALLMARK_APICAL_JUNCTION	3.34e-05		HALLMARK_IL2_STAT5_SIGNALING	3.09e-13		HALLMARK_ESTROGEN_RESPONSE_EARLY	0.00967086
						HALLMARK_APOPTOSIS	7.28e-05		HALLMARK_OXIDATIVE_PHOSPHORYLATION	0.014283		HALLMARK_DNA_REPAIR	6.18e-05		HALLMARK_MTORC1_SIGNALING	4.27e-13		HALLMARK_PEROXISOME	0.0165815
						HALLMARK_PROTEIN_SECRETION	7.91e-05		HALLMARK_BILE_ACID_METABOLISM	0.0152471		HALLMARK_FATTY_ACID_METABOLISM	0.00010386		HALLMARK_MYOGENESIS	4.19e-12		HALLMARK_APOPTOSIS	0.0193657
						HALLMARK_TNFA_SIGNALING_VIA_NFKB	9.1e-05		HALLMARK_ADIPOGENESIS	0.0179444		HALLMARK_COMPLEMENT	0.000115271		HALLMARK_COAGULATION	1.61e-11		HALLMARK_ANDROGEN_RESPONSE	0.0338632
						HALLMARK_G2M_CHECKPOINT	0.000119785		HALLMARK_HEDGEHOG_SIGNALING	0.0257006		HALLMARK_ESTROGEN_RESPONSE_EARLY	0.000544634		HALLMARK_INFLAMMATORY_RESPONSE	5.76e-11		HALLMARK_ESTROGEN_RESPONSE_LATE	0.0363694
						HALLMARK_COAGULATION	0.000987624		HALLMARK_MITOTIC_SPINDLE	0.0267676		HALLMARK_TNFA_SIGNALING_VIA_NFKB	0.000718767		HALLMARK_REACTIVE_OXYGEN_SPECIES_PATHWAY	1.89e-10		HALLMARK_DNA_REPAIR	0.0385597
						HALLMARK_FATTY_ACID_METABOLISM	0.00101491		HALLMARK_FATTY_ACID_METABOLISM	0.0283285		HALLMARK_ESTROGEN_RESPONSE_LATE	0.000868874		HALLMARK_FATTY_ACID_METABOLISM	3.63e-10		HALLMARK_SPERMATOGENESIS	0.044335
						HALLMARK_IL6_JAK_STAT3_SIGNALING	0.00117326		HALLMARK_APOPTOSIS	0.0342532		HALLMARK_MYOGENESIS	0.00174316		HALLMARK_HEME_METABOLISM	3.64e-10		HALLMARK_P53_PATHWAY	0.0449568
						HALLMARK_ESTROGEN_RESPONSE_LATE	0.00122269		HALLMARK_PI3K_AKT_MTOR_SIGNALING	0.0440549		HALLMARK_IL2_STAT5_SIGNALING	0.00610854		HALLMARK_KRAS_SIGNALING_UP	6.16e-10		HALLMARK_COMPLEMENT	0.0467569
						HALLMARK_ALLOGRAFT_REJECTION	0.00127562					HALLMARK_MYC_TARGETS_V2	0.00621601		HALLMARK_INTERFERON_GAMMA_RESPONSE	1.82e-09
						HALLMARK_COMPLEMENT	0.00132035					HALLMARK_E2F_TARGETS	0.0116053		HALLMARK_CHOLESTEROL_HOMEOSTASIS	4.68e-08
						HALLMARK_DNA_REPAIR	0.00192024					HALLMARK_PEROXISOME	0.0142342		HALLMARK_DNA_REPAIR	5.18e-08
						HALLMARK_OXIDATIVE_PHOSPHORYLATION	0.00301581					HALLMARK_XENOBIOTIC_METABOLISM	0.0247625		HALLMARK_ANGIOGENESIS	5.19e-08
						HALLMARK_PEROXISOME	0.0034809					HALLMARK_KRAS_SIGNALING_DN	0.0282093		HALLMARK_MITOTIC_SPINDLE	6.53e-08
						HALLMARK_PI3K_AKT_MTOR_SIGNALING	0.00421255					HALLMARK_INFLAMMATORY_RESPONSE	0.0459952		HALLMARK_ANDROGEN_RESPONSE	4.08e-06
						HALLMARK_XENOBIOTIC_METABOLISM	0.00544598								HALLMARK_UNFOLDED_PROTEIN_RESPONSE	5.14e-06
						HALLMARK_HEDGEHOG_SIGNALING	0.00738209								HALLMARK_ALLOGRAFT_REJECTION	6.24e-06
						HALLMARK_KRAS_SIGNALING_DN	0.00768357								HALLMARK_PI3K_AKT_MTOR_SIGNALING	1.24e-05
						HALLMARK_PANCREAS_BETA_CELLS	0.00966701								HALLMARK_G2M_CHECKPOINT	1.32e-05
						HALLMARK_ANGIOGENESIS	0.0134914								HALLMARK_TGF_BETA_SIGNALING	2.39e-05
						HALLMARK_ANDROGEN_RESPONSE	0.0152554								HALLMARK_BILE_ACID_METABOLISM	3.82e-05
						HALLMARK_BILE_ACID_METABOLISM	0.0196715								HALLMARK_E2F_TARGETS	4.46e-05
						HALLMARK_INTERFERON_GAMMA_RESPONSE	0.0277587								HALLMARK_KRAS_SIGNALING_DN	6.54e-05
						HALLMARK_WNT_BETA_CATENIN_SIGNALING	0.0307692								HALLMARK_PEROXISOME	0.000100212
						HALLMARK_APICAL_SURFACE	0.0403509								HALLMARK_IL6_JAK_STAT3_SIGNALING	0.000545843
						HALLMARK_TGF_BETA_SIGNALING	0.0404691								HALLMARK_HEDGEHOG_SIGNALING	0.0012987
						HALLMARK_MYC_TARGETS_V1	0.044246								HALLMARK_PROTEIN_SECRETION	0.00140848
															HALLMARK_WNT_BETA_CATENIN_SIGNALING	0.0014652
															HALLMARK_NOTCH_SIGNALING	0.00357143
															HALLMARK_SPERMATOGENESIS	0.00492611
															HALLMARK_MYC_TARGETS_V2	0.0130719
															HALLMARK_APICAL_SURFACE	0.0156863
															HALLMARK_PANCREAS_BETA_CELLS	0.0303481

### Sheet: cNMF genes by usage
Program 1	Program 2	Program 3	Program 4	Program 5	Program 6	Program 7
RBFOX1	SYT8	CD44	BMPR1B	S100A11	ACTG2	CD14
DLG2	DDX60L	LINC01239	ARHGEF38	RPL8	MYL9	C1QA
ZFPM2	MUC16	LINC02241	TTC6	TMSB4X	TPM2	C1QB
NEGR1	EMP1	PCDH9	SLC26A4	LY6E	TAGLN	HLA-DRA
ANKS1B	ANXA1	TLL1	SFMBT2	RPS3	CNN1	TIMP1
EYS	MYEOV	EGFR	ANKH	RPS2	PPP1R14A	CTSB
AGBL4	SUN1	MIR205HG	XBP1	B2M	PCP4	VIM
SOX5	SLC20A1	TP63	CSGALNACT1	RPL10	ACTA2	HLA-DRB1
CTNNA3	AF117829.1	HGF	LDLRAD4	HLA-B	FLNC	FN1
GPC6	SERPINB1	NIPSNAP2	ESRRG	IFITM3	RAMP1	CD74
CSMD1	NEAT1	UNC5C	KIAA1324	PTMA	FHL1	MT2A
GPC5	SAT1	VOPP1	GALNT7	HLA-A	IGFBP7	GAPDH
ROBO2	FNDC3B	LDLRAD3	PDE8B	RPL13	SMTN	LGALS1
CELF2	LAMC2	CDH13	CPNE4	RPL7A	CSRP1	FTL
RGS7	GPR78	DIP2B	CPE	RPS19	CLU	TGFBI
IL1RAPL1	EREG	AC026341.1	SLC4A4	RPS18	FLNA	TNFRSF6B
TOX	DHRS9	DANT2	DACH1	PPIA	MGP	LAPTM5
PCDH15	PARP14	TRIM44	ST6GAL1	RPLP0	TPM1	RPL35A
PPFIA2	ESYT2	MEG8	UTRN	S100A10	ADAM33	SPP1
ATP8A2	DUSP5	SUMF2	ACPP	IFI27	MYL6	TMSB10
KCNIP4	MPRIP	ARHGEF12	FRAS1	RPL11	CFD	RPL41
ARHGAP15	IL1A	TFCP2	CFTR	ACTB	HSPB1	EEF1A1
AC034268.2	FLNB	ERVMER61-1	WNT5B	RPL19	COL6A2	RPL37A
RALYL	AC004917.1	AC027288.3	GUCY1A1	H19	GSN	MIF
NTM	SCEL	FGF12	GRM7	HLA-C	CKB	TPT1
DMD	IGFBP3	LETMD1	GNPTAB	RPS27A	MYLK	RPS20
CACNA1C	UPP1	AC009271.1	PPP3CA	RPS16	CCN2	LYZ
FKBP5	ARNTL2	STK33	PRKD1	RPS15	DSTN	RPL37
NRXN1	NFKBIZ	LTO1	NFIB	RPS8	SYNM	HLA-DPA1
DPP10	SERPINB9	AL035446.2	HOMER2	RPS4X	CD81	RPS6
MAGI2	MACC1	AC022031.2	SLC7A2	RPL35	MYH11	RNASE1
CNTNAP2	RIPK2	LINC01285	FOXP2	RPL18	TNXB	FCGR3A
RYR2	GMDS	ERG	ASRGL1	S100A2	P2RX1	RPL9
NKAIN2	PPP1R15A	CTTN	ABCC4	GSTP1	NDUFA4	TYROBP
CASC15	HDAC9	TRIO	PRR16	HSP90AB1	PTGS1	RPS29
AC060765.2	CDKN2A	HIF1A	BACE2	RPLP2	SPARCL1	NNMT
GRID2	PLEKHA7	LARP4	GULP1	RPL29	SOD3	FCGR2A
PRKG1	MAML2	ATF1	COBL	RPS9	PDLIM3	RPS12
LINC01320	GPCPD1	DNAH14	DOCK4	RPL3	CARMN	RPL36
PDZRN4	FRMD3	COL12A1	ASTN2	EEF1G	GAS6	PTGDS
GALNT17	RNF213	PDHX	NBEA	RPL28	LMOD1	RPL38
SGCZ	XDH	GLDC	FRMD4A	RPLP1	DCN	RPL17
FGF14	DDX3X	ZNF804A	FOLH1	RPL27A	S100A6	RPS17
ELMO1	SPATS2L	AC104461.1	TMC5	BST2	MCAM	FCER1G
LINC02055	MBOAT2	LANCL2	FAM110B	RPS23	RHOB	IFI30
ANK2	ASAP2	AC093817.2	MAP3K5	RPL18A	ITGA5	RPS28
CALN1	ITPKC	TCP11L1	NEDD4L	RPL14	TUBA1A	HLA-DPB1
OPCML	CCNL1	FST	LSAMP	CFL1	RARRES2	RPL13A
NRG1	SEMA7A	CARD18	ATP8A1	RPL30	COL6A1	RPL34
EBF1	EFNB2	HORMAD1	ROR2	RPL15	RGS5	RPS3A
AUTS2	LAMB3	MOB3B	LRIG1	RPL26	SYNPO2	RPLP1
AC002460.2	ERRFI1	TENM2	TBC1D8	RPSA	CD63	CD63
AC011246.1	IKZF2	DPYD	TC2N	FAU	IGFBP2	SRGN
PDE1C	ZFP36	TNRC6A	STEAP4	RPS7	AQP1	RPL27
THSD7A	EPSTI1	SLC44A5	RORA	RPS13	A2M	RPL31
DTNA	BARX2	CCDC144NL-AS1	PROM1	RPS5	PTGIS	RPS27
PTPRD	NEBL	POU6F2	ZNF532	RPL13A	MYH3	RPL39
TENM3	SERPINB5	VEGFC	SHROOM3	PPDPF	PLN	RPL28
ST18	TEAD1	MIR100HG	ADGRV1	RPS24	WFDC1	UBA52
NPAS3	DDX60	AC104041.1	IRS2	PFN1	FGL2	RPL32
HPSE2	ENC1	AC012494.1	CDYL2	ACTG1	FBLN1	RPS14
CADPS	AC078923.1	LINC01416	FAAH2	FTH1	COL18A1	TPI1
LAMA2	MAP3K8	ARL17B	FGF13	RPS15A	PRELP	FTH1
LRRC4C	NET1	SLC25A43	ZBTB16	RPL36A	C11orf96	SERF2
CADM2	NAMPT	VSNL1	MAP7	S100P	ITGA7	ATP5F1E
EPHA6	AC103718.1	LIMA1	COG5	MDK	PGM5	RPL24
ST6GALNAC3	UPK1B	CCT6A	KHDRBS3	CAMK2N1	PDLIM7	ITGB2
SGCD	PRSS22	PSPH	CREB3L1	EEF2	CCN1	RPL21
SORCS1	TNS4	AC114316.1	LIMCH1	PPP1R14B	CIRBP	RPL30
CCDC26	DUSP10	AC068774.1	RARRES1	TMSB10	TGFB1I1	RPL7
GRM8	EDEM1	FOCAD	BCAP29	RPS14	GDF15	HLA-DQB1
MALRD1	SPAG9	F11-AS1	PDE4B	LDHA	CSDC2	RACK1
ADGRL3	NEURL1	AC002377.1	ZBTB20	NME2	FOS	RPL13
PRUNE2	SDC4	AC139720.1	ZHX2	RPS11	MMP23B	MT1E
RUNX1T1	TMCC3	NCALD	SLC10A7	RPL7	FOSB	ACTB
RIPOR2	WARS	MEG3	ENTPD5	KRT7	COX6C	IFITM2
TRPM3	SCNN1A	MYO1B	DLG5	PLAAT4	ACTB	VSIG4
ADCY2	MPZL2	BICD1	ARHGAP26	CST3	CST3	RPL23
KALRN	ITPRID2	LINC01967	DMXL1	RPL12	C1R	SH3BGRL3
DAB1	SLK	MIR4713HG	CPA6	RPS25	LIMS2	RPS21
BNC2	IRF6	AP001037.1	TRPS1	RPL32	PLEKHO1	RPS19
LINC02147	TP53BP2	SNAPC1	CATSPERB	RPL41	ID1	EMP3
RIMBP2	MALL	GANC	PLPP1	RPL39	ADIRF	RPL6
DLGAP2	ABLIM3	SLC11A2	AOX1	H3F3B	ITM2B	RPLP0
ZNF385D	USP6NL	P3H2	ATP2C2	H3F3A	MUSTN1	HSPA1A
CACNB2	B4GALT5	AP000829.1	SLC44A4	EEF1D	PLAC9	RPS25
CREB5	CD99	HIF1A-AS3	PDE4D	ISG15	ACADVL	RPL27A
SDK1	DDIT4	AP005262.2	TACC2	RPL23A	CYB5A	RPL18A
ST6GALNAC5	CFLAR	RFX3-AS1	ROBO1	RPL24	MXRA7	ENO1
GALNTL6	CLCF1	ST5	FAM117B	KRT18	HSPB8	RPS18
CTNND2	PTGS2	CENPI	STXBP5	PRDX5	CAVIN1	EIF1
CSMD2	TGM2	ADGRB3	GRK3	RACK1	CLDN4	STAB1
PHACTR1	ZNF503-AS1	IGF1R	SLC12A2	SLC25A6	CALD1	MRC1
LINC00276	ITGB8	NAT10	MTUS1	RPL6	MGST3	RPS24
GABRB1	BIRC3	C12orf75	ODF2L	RPL36	HSPG2	AIF1
LRRTM4	TMEM117	PUM3	PRKAA2	CTSD	COL4A2	MS4A6A
KCNJ6	SND1	MLLT3	LRP1B	RPL10A	CD151	RPL35
PKN2-AS1	CPPED1	AL391117.1	LINC01344	TPI1	LAPTM4A	MT1X
PID1	ABHD11	MFHAS1	IL1R1	RPL4	ASB2	RPS23
KCNMB2	PLEKHF2	SYT1	CRACR2A	NACA	CD9	RPL29
LINC01500	PTBP3	SATB1-AS1	WWOX	SPINT2	FXYD6	ALOX5AP
KHDRBS2	B3GNT5	MIR924HG	CADPS2	SET	SORBS1	RPS15A
STXBP5L	AHR	AL050309.1	FOXP1	RPS3A	LTBP4	SNHG5
SLIT2	TRAPPC9	DAZAP2	PLEKHS1	SFN	NR4A1	RPL23A
EPHA3	PADI1	ACSL4	CA8	RPL23	C1S	TMEM176B
AC034114.2	MAP3K13	KCNMB2-AS1	PARD3B	NCL	TNS1	CD68
PTCHD1-AS	PRKY	CAPRIN1	ARFGEF3	RPS12	KLF2	RPLP2
MTUS2	ADGRF1	FTX	BASP1	RPS21	RGS2	RPL18
RCAN2	MUC4	ACTN1	AFF3	RPS28	UBC	CD163
FILIP1	GPRC5A	UBR5	MIR99AHG	MYL6	NDUFA13	RPS26
AL603840.1	BARD1	AL355916.1	PHF21B	NPM1	FBLN2	RPL22L1
UNC79	HIST1H1E	PPFIA1	FARP1	CYBA	STAB1	COL6A2
NCAM1	SERPINE1	SLC10A6	SLC22A23	MIF	DUSP1	SELENOP
ADAMTSL1	KYNU	NINL	CGNL1	CSTB	EMILIN1	RPS15
LINC02240	CNTNAP3B	AL162411.1	AUTS2	CALR	FSTL1	RPS11
ATRNL1	LINC00511	AC106729.1	TMEM131L	RPS6	CFL2	NACA
NCAM2	NECTIN1	KIZ	EYA2	FXYD3	PKIG	COL6A1
NRXN3	EXT1	ZNF713	PTPRK	KRT5	SPARC	RPL4
LINC02336	HIST1H1D	C3orf67	C1orf21	RPS26	CAVIN2	ACTG1
GAS7	MYO5B	VWDE	NFIA	PABPC1	COL16A1	GABARAP
AKAP6	APOBEC3A	KANSL1	RHPN2	RPL21	ILK	RPL26
AC109466.1	SULF2	MTHFD1L	ALCAM	C19orf33	NME3	RPL12
AGBL1	MET	QSER1	KIAA1217	TPT1	CYP4B1	RPL15
DOK6	RND3	DUXAP8	ITPR2	PRNP	TMEM205	PSAP
DOCK2	BCAR3	LINC02595	CRYM	TXN	TMEM47	AEBP1
PRKN	GSDMC	IFI16	TFCP2L1	RPL17	MBNL1-AS1	RPS8
ADAMTS9-AS2	ARHGAP32	RHOXF1-AS1	ANK3	EEF1A1	RASL12	RPS13
AC113414.1	SGMS2	THSD4	MLPH	CHCHD2	RPL10A	UQCRB
CARMN	LDLR	AP005230.1	TSC22D1	ENO1	CALM2	NPC2
THSD7B	GLUD1	SLC16A1-AS1	ZNF385B	RAC1	RPS27	NT5E
SUGCT	OGT	AP000487.1	BCL2	RPL22	ITIH5	CD93
AC116362.1	LAMA3	AC008147.2	NEO1	UBA52	RPS27A	PFDN5
PDZD2	WEE1	RBM41	TBX3	RPL5	CCDC107	RPL10
CACNA1E	SMURF1	HOXD10	PPP1R9A	RPS20	SPEG	RPL36AL
EPHB1	PARP12	SEC61G	FCGBP	RPL37A	TSC22D3	BNIP3
SOX2-OT	STK3	IGF2BP2	ETV6	HMGB1	DDX5	RPL5
SORBS1	PLAUR	CPLANE1	ARSJ	PTGES	SOD1	RPL19
ALK	AIM2	SMAGP	AC130456.2	SH3BGRL3	EIF1	CYBB
NRG3	CDKN1A	TPRG1	USP54	COX6A1	RGCC	B2M
TBXAS1	ATF3	CHCHD2	AC092691.1	HSPA5	BAG2	HLA-DQA1
SLC7A14-AS1	TGFA	IL12RB2	PLCB4	RPL9	EEF1A1	MYL6
SYNE1	AC124276.2	LINC01362	CFB	SELENOH	COX7A2	HSP90B1
LINC00504	CCDC68	SRGAP1	TMEM178B	RAN	COX7B	RPL36A
LINC00861	TNIP1	CEP112	TMCC1	EEF1B2	ANGPTL2	AP2M1
PTPRN2	MOK	KTN1	PDLIM5	KRT8	MXRA8	RPL3
ZMAT4	SAMD9L	AC009315.1	DPYSL3	YWHAB	ISCU	RPS2
PLD5	IFIH1	GPHN	TMPRSS2	HNRNPA1	ZYX	TUBA1A
OBI1-AS1	TRIM16	DENND5B	ICA1	GNG5	COX7C	RPS27A
LINGO2	ZFAND5	INPP4B	GREB1	HMGA1	SRSF5	FCGR2B
ZNF536	NOS1AP	ANKLE2	UAP1	HLA-E	ADAMTS1	RPS4X
DLGAP1	FMNL2	AC079160.1	PDE8A	RPS17	COL1A2	COX7C
AOAH	IFI44L	MEF2A	NAALADL2	RPL27	GYPC	GSTO1
AF165147.1	TNFAIP3	MCTP1	FBXL7	RPL37	NEXN	RPSA
TMEM108	BHLHE40	TSPAN5	CDK19	PERP	S100P	ENO2
SYNPO2	MAP4K4	ZFPM2-AS1	ARID5B	LGALS1	SELENOW	TMSB4X
SLC38A11	MMP19	ZC4H2	CHRM3	RPL34	CTSF	RPS27L
SORCS3	MPZL3	FRMD4B	SCN8A	HSP90B1	LAMB2	PCBP2
RELN	KIAA1211L	RDH11	SH3BP4	GAPDH	PRUNE2	ATP5ME
MYO16	OAS3	IL15	SH3RF1	MZT2B	IGFBP5	CSF1R
SEMA6D	CXCL2	GALK2	NCOA1	PSMA7	FABP5	UBC
CNTN4	LMO7	MCOLN3	HDAC4	TUBB	RPL5	PTMS
AL138720.1	MIR222HG	CEP128	PHF12	HSP90AA1	ZFP36	F13A1
EMCN	IRF1	MYO10	SMCO4	APLP2	RGS1	ATP5MC2
NLGN1	ASPH	DSC3	APCDD1	LGALS3BP	MRVI1	PGK1.00
RYR3	MCL1	MMS22L	PPM1B	DYNLL1	RPS21	OAZ1
XKR4	NIBAN2	RSPH3	SGPP1	JPT1	BTG2	APOE
PIEZO2	HIVEP1	F3	STXBP6	ARL6IP1	CRIP2	RPS9
PALLD	CAB39	FAT4	NANS	TMBIM6	ATF4	OST4
LUZP2	MYH14	AL162253.2	SNED1	SERF2	TSPYL2	ARPC3
RGS6	RABGAP1L	AC011997.1	NRXN3	PPIB	FENDRR	MARCO
FBXL7	MAL2	AC011346.1	ARHGAP6	KRT19	DUSP2	BCAT1
TMTC1	EFNA5	CACNA2D1	WNK2	EIF5A	MAP1LC3A	RPL14
NKAIN3	TRIM29	BRIP1	AHCYL2	DDIT4	PALLD	MS4A4A
MIR3681HG	DNAH11	NIBAN1	NCOA7	PRDX1	SFRP2	ELOB
PRKCB	SLC6A6	AKR1E2	NFIX	BTF3	DNM3OS	RPS7
SLC14A2	HPS5	TRPC1	TTLL7	H1F0	CD55	RPS3
DGKB	NEK7	ESR1	BAZ2B	UPK3B	SPON2	HLA-B
SLC8A1	UBE2H	RIC1	AC083837.1	RPL31	LUM	C1R
DGKI	PARP8	AC020611.2	FBXO32	PDIA3	COX6A1	LCP2
DSCAML1	DPP6	PLA2R1	MALT1	CLIC1	KRT17	GNAI2
ADAMTSL3	PCMTD1	DPYD-AS1	KCND2	HMGN2	COX4I1	EEF2
DRAIC	FMR1	ASPM	TTC28	CD59	FAU	HSPA8
SGO1-AS1	CLDN4	ME1	APPL2	TAGLN2	COL4A1	CTSC
AC011287.1	AC136475.3	RPS6KA6	NPNT	MUC1	MICAL1	TUBB
TEX41	F3	NCKAP5	MEIS2	COX4I1	LGALS3	FAU
MYO1F	KDM2A	LURAP1L	MAGI1	S100A4	NUPR1	PFN1
CALD1	ZBP1	MORC4	PDE3A	ATP5F1E	KANK2	GRN
LINC00882	MXD1	MPDZ	ZDHHC14	EIF4G2	RAB23	RPL7A
AC092422.1	IGF2BP2	ST3GAL6	SIDT1	RPL35A	RPL34	RPS10
ZEB2	IL1RAPL2	MACF1	RELCH	GUK1	MIR22HG	MMP14
SPARCL1	RNF19A	ZNF680	CCL28	H2AFZ	RPS10	RPL22
KIRREL3	SLC45A4	RFX7	SNCAIP	EIF1	ITM2C	RPS16
AFF3	MBOAT1	COL7A1	GRIK2	P4HB	NDUFA1	UQCR11
MYRIP	CAST	PHLDB2	ARHGAP18	TSPO	CACNA1H	SUMO2
LARGE1	ZBED6	AC245041.2	HSD17B4	RPS27	HSPA1A	RPL10A
LINC02306	TOM1L2	AL591501.1	TET2	SSR4	PFN1	AP2S1
MIR99AHG	GADD45B	LURAP1L-AS1	BMPR1A	HINT1	C7	ANXA5
FAM135B	MYO1E	PLOD2	CDK8	CANX	AREG	IFI27L2
TMEM132C	SLCO3A1	AC106798.1	LONP2	GPX4	MYOCD	S100A13
MAMDC2	DDX58	OXCT1	NFIC	PSAP	TOMM7	C3AR1
AL136456.1	LGR4	RHEX	MED13L	SDC4	UPK3BL1	SPI1
