## Supplemental table 4 for "Tumor-myeloid crosstalk drives therapy resistance in localized bladder cancer"

### Sheet: Sheet 1 - Supplementary Table 4
Supplementary Table 4
Cell type compartment	Gene	avgExpr	logFC	pval	padj
Epithelial	TRAF4	1.07657	0.607267	<2.2e-308	<2.2e-308
Epithelial	GDF15	1.3149	0.55389	5.1e-226	2.22e-224
Epithelial	AGRN	1.18066	0.550223	7.04e-262	4.04e-260
Epithelial	CYTH2	1.16498	0.522064	7.94e-226	3.44e-224
Epithelial	NDUFV1	1.22913	0.463397	3.84e-269	2.32e-267
Epithelial	FASN	0.916076	0.462454	5.53e-294	4.35e-292
Epithelial	ARGLU1	1.3572	0.439937	3.77e-101	4.9e-100
Epithelial	NELFCD	0.815831	0.424489	<2.2e-308	<2.2e-308
Epithelial	CCNL2	1.4076	0.375433	1.74e-123	2.82e-122
Epithelial	ERGIC3	1.17088	0.374841	7.18e-256	3.83e-254
Epithelial	PXN	1.03023	0.37207	2.53e-164	6.33e-163
Epithelial	CIRBP	1.62764	0.368486	6.98e-83	7.26e-82
Epithelial	CTTN	0.884584	0.360832	6.9e-223	2.85e-221
Epithelial	FXYD5	1.24846	0.353109	1.67e-147	3.5e-146
Epithelial	HNRNPDL	1.46886	0.340974	8.65e-163	2.11e-161
Epithelial	DPP7	0.999657	0.336881	2.77e-157	6.35e-156
Epithelial	H1F0	0.922833	0.331351	1.45e-163	3.59e-162
Epithelial	FLOT2	0.761361	0.318059	2.52e-197	8.67e-196
Epithelial	PPDPF	1.192	0.314486	6.4e-131	1.14e-129
Epithelial	KXD1	0.860063	0.307634	1.43e-171	3.9e-170
Epithelial	SLC25A39	0.800513	0.299789	5.05e-168	1.34e-166
Epithelial	LMNA	1.47956	0.299113	3.49e-106	4.77e-105
Epithelial	IGFBP3	1.06329	0.298316	1.33e-82	1.38e-81
Epithelial	PLEC	1.12212	0.295521	4.49e-108	6.32e-107
Epithelial	TMEM259	1.1051	0.294849	1.06e-84	1.13e-83
Epithelial	EIF3B	0.781771	0.28573	5.05e-165	1.28e-163
Epithelial	SYMPK	0.816877	0.285594	1.29e-132	2.34e-131
Epithelial	CDC37	0.983502	0.276379	1.31e-100	1.69e-99
Epithelial	EEF1G	1.58547	0.274631	1.78e-54	1.22e-53
Epithelial	PRDX2	0.912251	0.261549	5.09e-115	7.56e-114
Epithelial	RERE	0.967983	0.261413	2.33e-77	2.26e-76
Epithelial	TCF25	1.08908	0.25782	2.29e-76	2.2e-75
Epithelial	KHSRP	0.900446	0.253689	3.41e-102	4.49e-101
Epithelial	BRD4	0.884157	0.253363	1.75e-112	2.57e-111
Epithelial	AP3D1	0.833012	0.252643	4.24e-120	6.7e-119
Immune	CTSD	2.54109	1.74094	1.18e-125	7.56e-123
Immune	IFI30	2.02639	1.49954	1.28e-163	5.33e-160
Immune	CTSB	2.81234	1.33712	5.87e-104	2.13e-101
Immune	B2M	2.60895	1.33144	1.68e-80	4.11e-78
Immune	LAPTM5	1.88031	1.30298	3.06e-143	3.18e-140
Immune	CTSL	1.58447	1.27693	5.97e-153	1.24e-149
Immune	RNASE1	1.63569	1.266	3.57e-156	9.92e-153
Immune	S100A9	1.63763	1.23791	2.13e-150	3.55e-147
Immune	FTL	3.69432	1.21539	3.7e-112	1.62e-109
Immune	UBC	2.59768	1.2096	7.8e-37	4.01e-35
Immune	TIMP1	2.22076	1.20862	1.4e-100	4.84e-98
Immune	CD68	1.48718	1.07522	1.06e-145	1.47e-142
Immune	SRGN	1.52413	1.0654	3.9e-133	3.61e-130
Immune	PLAUR	1.30625	1.03623	1.12e-169	9.31e-166
Immune	FCER1G	1.47535	1.03015	7.17e-128	4.98e-125
Immune	CTSZ	1.95353	1.02863	2.98e-99	9.91e-97
Immune	PSAP	2.64942	0.918105	3.02e-65	4.34e-63
Immune	LSP1	1.25356	0.904428	1.46e-143	1.73e-140
Immune	TGFBI	1.41707	0.901271	2.4e-110	9.53e-108
Immune	TMSB4X	2.7013	0.895971	3.53e-53	3.86e-51
Immune	FCGRT	1.34128	0.880199	3.17e-95	9.1e-93
Immune	LGMN	1.27328	0.874588	3.91e-93	1.09e-90
Immune	MYL6	1.90478	0.817074	1.15e-68	1.96e-66
Immune	CD74	2.24659	0.790232	3.01e-51	3.02e-49
Immune	SERF2	1.55184	0.783821	1.15e-65	1.71e-63
Immune	GLUL	1.87893	0.774204	1.76e-72	3.41e-70
Immune	CALR	1.61832	0.769164	1.68e-71	3.1e-69
Immune	TYMP	1.15427	0.758718	2.51e-106	9.5e-104
Immune	LYZ	1.29332	0.755262	3.12e-73	6.33e-71
Immune	FN1	2.30003	0.752187	1.51e-25	4.04e-24
Immune	TMSB10	2.91569	0.751108	2.17e-63	3.02e-61
Immune	CD14	1.0986	0.705849	6.59e-98	2.11e-95
Immune	ENO1	1.67509	0.692845	2.21e-49	2.09e-47
Immune	SH3BGRL3	1.16628	0.689809	1.58e-88	4.25e-86
Immune	CSTB	1.18142	0.67725	3.78e-70	6.7e-68
Immune	ACTB	3.29217	0.677035	2.98e-57	3.49e-55
Immune	VCAN	1.12241	0.648411	2.31e-78	5.34e-76
Immune	GPNMB	1.24771	0.643405	1.42e-62	1.84e-60
Immune	CFL1	2.08764	0.634689	3.46e-56	4e-54
Immune	GABARAP	1.16342	0.624745	6.86e-61	8.53e-59
Immune	VIM	2.52004	0.615033	1.3e-22	2.8e-21
Immune	C1QB	1.34992	0.609187	2.09e-39	1.24e-37
Immune	PKM	1.66148	0.606636	1.48e-52	1.56e-50
Immune	CEBPB	1.58638	0.597335	9.34e-68	1.53e-65
Immune	RHOA	1.42983	0.589985	2.2e-42	1.55e-40
Immune	EIF4A1	1.54288	0.58229	8.54e-46	6.97e-44
Immune	TUBA1C	1.40656	0.575369	1.09e-32	4.52e-31
Immune	APOE	1.44182	0.567593	3.75e-39	2.17e-37
Immune	CYBA	1.12481	0.564169	3.21e-60	3.93e-58
Immune	LGALS1	1.56004	0.554543	4.65e-47	4.12e-45
Immune	PFN1	2.30067	0.549608	2.76e-61	3.48e-59
Immune	CSF1R	0.868809	0.545368	8.24e-82	2.08e-79
Immune	THBS1	1.3206	0.531893	1.02e-37	5.46e-36
Immune	SAT1	1.11624	0.525984	1.6e-49	1.53e-47
Immune	C1QC	1.16028	0.524571	1.25e-39	7.64e-38
Immune	METRNL	1.05539	0.522687	1.94e-57	2.31e-55
Immune	ACTG1	2.38081	0.516616	2.49e-16	3.32e-15
Immune	FTH1	2.50691	0.513764	8.49e-32	3.38e-30
Immune	GNAI2	1.07922	0.507682	2.3e-47	2.09e-45
Immune	ARPC2	1.12877	0.491827	6.07e-39	3.47e-37
Immune	COL1A2	2.47805	0.484362	1.44e-16	1.97e-15
Immune	TAGLN2	1.10776	0.47791	4.68e-34	2.06e-32
Immune	ANXA2	1.02621	0.471535	2.43e-46	2.05e-44
Immune	APLP2	1.19948	0.460851	1.83e-45	1.46e-43
Immune	TTYH3	0.919857	0.451435	7.58e-52	7.89e-50
Immune	S100A11	1.25434	0.448803	8.36e-37	4.22e-35
Immune	HSP90AA1	1.28226	0.447289	7.15e-19	1.17e-17
Immune	COTL1	1.06059	0.440182	2.7e-33	1.16e-31
Immune	OAZ1	1.86119	0.438133	4.52e-41	3.06e-39
Immune	ITM2B	1.44904	0.437755	7.36e-33	3.08e-31
Immune	AP2M1	0.987881	0.436303	8.28e-36	3.96e-34
Immune	TUBB	1.25656	0.427983	2.08e-16	2.8e-15
Immune	NPC2	1.30053	0.427124	8.15e-37	4.14e-35
Immune	CNDP2	0.871943	0.425658	2.12e-47	1.94e-45
Immune	PLD3	1.12315	0.425377	4.99e-41	3.35e-39
Immune	ASAH1	1.00244	0.418939	1.48e-30	5.51e-29
Immune	TPP1	0.955333	0.417328	1.18e-42	8.48e-41
Immune	SDCBP	1.1837	0.417008	2.85e-18	4.43e-17
Immune	PPIA	1.16168	0.409144	1.53e-19	2.68e-18
Immune	SPARC	2.2315	0.405282	1.15e-13	1.23e-12
Immune	CALM2	1.06372	0.405064	3.45e-28	1.11e-26
Immune	S100A10	1.19925	0.395263	4.11e-28	1.31e-26
Immune	COL3A1	2.58857	0.393973	1.53e-11	1.32e-10
Immune	PFKFB3	0.846942	0.392456	2.41e-39	1.4e-37
Immune	WIPF1	0.864041	0.388757	1.07e-38	6.06e-37
Immune	QKI	1.0495	0.385357	1.48e-37	7.83e-36
Immune	MYH9	1.4979	0.383778	2.97e-23	6.78e-22
Immune	IFI6	1.14783	0.381608	8.55e-23	1.88e-21
Immune	CD81	1.0688	0.378604	1.05e-24	2.59e-23
Immune	ATP5F1E	1.08956	0.378404	2.73e-19	4.66e-18
Immune	UBA52	1.94405	0.370872	4.36e-10	3.23e-09
Immune	S100A6	2.12861	0.369189	1.29e-12	1.24e-11
Immune	SERPINH1	0.988943	0.366842	2.93e-28	9.48e-27
Immune	ARPC1B	1.16529	0.365712	1.33e-19	2.35e-18
Immune	IFITM3	1.5286	0.364036	3.06e-17	4.43e-16
Immune	VAMP8	0.850226	0.359897	2.47e-34	1.1e-32
Immune	HSPA8	1.50454	0.355036	1.52e-09	1.07e-08
Immune	GRN	1.04051	0.354436	1.33e-35	6.29e-34
Immune	MCL1	1.03787	0.353709	5.52e-30	2.02e-28
Immune	ANXA5	1.16275	0.352355	4.96e-17	7.07e-16
Immune	SOCS3	0.938447	0.351347	1.18e-27	3.67e-26
Immune	CAPZB	1.13393	0.342655	2.52e-29	8.82e-28
Immune	HNRNPA3	1.09671	0.336344	6.99e-16	8.9e-15
Immune	CD63	2.03011	0.333383	3.33e-13	3.39e-12
Immune	ATP5F1B	1.11654	0.332274	2.18e-15	2.65e-14
Immune	DDIT4	1.26198	0.326851	1.58e-14	1.78e-13
Immune	PCBP1	1.01658	0.31513	3.64e-20	6.6e-19
Immune	LAMP1	1.06404	0.305262	3.25e-23	7.4e-22
Immune	ARPC4	0.914658	0.300567	2.75e-23	6.33e-22
Immune	LDHB	1.21189	0.298104	4.14e-09	2.73e-08
Immune	GNB1	0.92006	0.289847	4.55e-18	7.01e-17
Immune	HNRNPA2B1	1.06488	0.288889	1.37e-14	1.55e-13
Immune	CHCHD2	1.07482	0.267352	8.41e-12	7.38e-11
Smooth muscle	UBC	3.42601	2.05107	8.68e-73	4.63e-71
Smooth muscle	ITGB3	2.07714	1.50153	3.86e-139	9.18e-137
Smooth muscle	COTL1	2.07624	1.48079	1.22e-150	4.07e-148
Smooth muscle	B2M	2.76485	1.48045	2.66e-86	2.15e-84
Smooth muscle	SPARC	3.27299	1.47276	1.05e-126	2.07e-124
Smooth muscle	IL1RAP	1.65734	1.43923	4.53e-278	9.44e-275
Smooth muscle	DLC1	1.5487	1.37763	1.67e-290	1.39e-286
Smooth muscle	UBA52	2.91072	1.3617	3.79e-82	2.74e-80
Smooth muscle	WWTR1	1.67229	1.34149	1.58e-200	1.65e-197
Smooth muscle	EEF2	3.31751	1.30337	3.01e-104	3.8e-102
Smooth muscle	LDHB	2.1446	1.25463	1.52e-71	7.88e-70
Smooth muscle	VIM	3.12539	1.23227	2.17e-81	1.5e-79
Smooth muscle	ITGB5	1.60534	1.22262	2.27e-181	1.57e-178
Smooth muscle	AKAP6	1.38838	1.22232	1.22e-282	3.38e-279
Smooth muscle	LGALS1	2.20367	1.21165	3.07e-145	8.81e-143
Smooth muscle	A2M	2.16363	1.17058	1.77e-110	2.51e-108
Smooth muscle	TIMP3	2.12143	1.17058	1.88e-122	3.56e-120
Smooth muscle	SULF1	1.50939	1.14816	1.24e-159	5.75e-157
Smooth muscle	TUBB	1.96007	1.14774	1.44e-84	1.09e-82
Smooth muscle	C1QB	1.8779	1.14691	2.78e-89	2.43e-87
Smooth muscle	USP53	1.30514	1.14326	1.62e-286	6.72e-283
Smooth muscle	ACTG1	2.98839	1.13697	7.08e-60	2.51e-58
Smooth muscle	SPRY4	1.58515	1.12962	7.67e-146	2.28e-143
Smooth muscle	TMSB4X	2.93498	1.12865	4.02e-66	1.77e-64
Smooth muscle	SLC25A6	1.94163	1.10502	1.07e-62	4.19e-61
Smooth muscle	TRAF1	1.24576	1.10109	6.53e-269	1.09e-265
Smooth muscle	APOD	1.54604	1.08194	1.05e-128	2.18e-126
Smooth muscle	ANXA1	1.52986	1.06815	8.45e-145	2.35e-142
Smooth muscle	PPIA	1.80531	1.06748	3.77e-81	2.53e-79
Smooth muscle	ATP5F1E	1.75759	1.06209	3.89e-93	3.81e-91
Smooth muscle	TNC	1.40028	1.04362	2.26e-153	8.96e-151
Smooth muscle	ABHD2	1.35462	1.04177	1.72e-173	1.02e-170
Smooth muscle	PTMS	2.10806	1.03094	5.73e-143	1.54e-140
Smooth muscle	ITGB1	1.46883	1.0258	1.01e-141	2.55e-139
Smooth muscle	PSAP	2.75885	1.02283	2.1e-59	7.31e-58
Smooth muscle	HSP90AA1	1.83458	1.01142	4.52e-71	2.28e-69
Smooth muscle	LYZ	1.54617	1.00885	4.91e-86	3.89e-84
Smooth muscle	TUBA1C	1.82043	0.996049	3.81e-70	1.88e-68
Smooth muscle	FKBP8	1.42316	0.992267	1.89e-141	4.63e-139
Smooth muscle	GNS	1.34058	0.982758	8.32e-152	3.15e-149
Smooth muscle	TGFBI	1.5026	0.981564	3.9e-124	7.55e-122
Smooth muscle	MARCKSL1	1.48785	0.964299	1.84e-118	3.01e-116
Smooth muscle	ITM2B	1.95936	0.958776	1.62e-106	2.14e-104
Smooth muscle	TAGLN2	1.57639	0.955729	5.73e-96	6.04e-94
Smooth muscle	QKI	1.6046	0.952867	6.79e-132	1.49e-129
Smooth muscle	EIF4A2	1.56665	0.950514	7.54e-89	6.47e-87
Smooth muscle	CTNNB1	1.65452	0.946382	6.55e-92	6.2e-90
Smooth muscle	PPFIBP1	1.46432	0.941523	1.63e-112	2.38e-110
Smooth muscle	APOE	1.80954	0.940886	2.85e-81	1.93e-79
Smooth muscle	CD74	2.38523	0.926084	3.24e-54	9.55e-53
Smooth muscle	ARPC1B	1.71038	0.923103	1.28e-86	1.06e-84
Smooth muscle	TMSB10	3.08446	0.91827	4e-59	1.38e-57
Smooth muscle	BSG	1.76876	0.917983	8.23e-81	5.4e-79
Smooth muscle	LAPTM5	1.50815	0.909264	1.84e-92	1.76e-90
Smooth muscle	CTSB	2.40582	0.907783	3.54e-47	8.2e-46
Smooth muscle	EIF4B	1.81158	0.893111	3.93e-52	1.05e-50
Smooth muscle	SDC3	1.80867	0.892386	9.47e-65	4e-63
Smooth muscle	MYL6	1.98149	0.889016	1.99e-76	1.19e-74
Smooth muscle	HNRNPA3	1.62954	0.881365	2.29e-75	1.29e-73
Smooth muscle	CALR	1.73213	0.879671	2.21e-89	1.96e-87
Smooth muscle	C1QC	1.50971	0.879428	2.21e-78	1.35e-76
Smooth muscle	SERF2	1.64927	0.877346	6.19e-79	3.87e-77
Smooth muscle	CFL1	2.32717	0.875595	2.83e-81	1.93e-79
Smooth muscle	FN1	2.41078	0.859677	2.32e-26	2.51e-25
Smooth muscle	CTSZ	1.79277	0.854596	8.48e-69	3.99e-67
Smooth muscle	RACK1	1.76176	0.845739	3.36e-60	1.22e-58
Smooth muscle	SERPINH1	1.44382	0.831454	2.25e-107	3.02e-105
Smooth muscle	HSPA5	1.24864	0.826573	2.88e-108	4e-106
Smooth muscle	HMGN1	1.3781	0.826454	6.79e-100	8.08e-98
Smooth muscle	IFITM2	1.31509	0.815042	9.84e-96	1.02e-93
Smooth muscle	HIST1H1C	1.43613	0.810656	5.64e-75	3.13e-73
Smooth muscle	CTSD	1.64708	0.806907	3.68e-50	9.3e-49
Smooth muscle	ERRFI1	1.25381	0.80372	9.66e-82	6.82e-80
Smooth muscle	HNRNPA2B1	1.56541	0.801108	7.2e-76	4.16e-74
Smooth muscle	LAMB1	1.29464	0.800778	6.32e-103	7.74e-101
Smooth muscle	MFF	0.97735	0.799708	6.36e-186	4.81e-183
Smooth muscle	SFRP1	1.39675	0.798108	7.93e-83	5.84e-81
Smooth muscle	AP2S1	1.37538	0.797247	1.65e-84	1.24e-82
Smooth muscle	RHOA	1.63617	0.797148	8.94e-59	3.06e-57
Smooth muscle	CDK2AP1	1.18402	0.787213	1.36e-110	1.95e-108
Smooth muscle	CLIC1	1.22602	0.787066	1.65e-96	1.79e-94
Smooth muscle	TIMP1	1.81578	0.781945	4.2e-60	1.51e-58
Smooth muscle	IL32	1.16733	0.780071	1.4e-99	1.64e-97
Smooth muscle	IFITM3	1.9358	0.77965	8.8e-64	3.56e-62
Smooth muscle	ENO1	1.75889	0.773132	1.51e-44	3.22e-43
Smooth muscle	MIF	1.81341	0.772151	1.77e-40	3.41e-39
Smooth muscle	C1QA	1.23004	0.767064	7.99e-85	6.1e-83
Smooth muscle	S100A6	2.51797	0.766416	3.87e-38	6.99e-37
Smooth muscle	S100A10	1.5625	0.765418	6.78e-74	3.69e-72
Smooth muscle	GAS7	0.956888	0.763961	2.11e-166	1.1e-163
Smooth muscle	CXCL12	1.06004	0.761231	1.55e-112	2.31e-110
Smooth muscle	SET	1.31631	0.761147	1.17e-73	6.32e-72
Smooth muscle	NONO	1.32338	0.75395	6.29e-72	3.3e-70
Smooth muscle	GYPC	1.16741	0.753386	5.53e-98	6.22e-96
Smooth muscle	ZDHHC20	0.906416	0.744834	1.7e-188	1.41e-185
Smooth muscle	LAMA4	1.15251	0.74191	7.21e-104	8.96e-102
Smooth muscle	ATP1B3	1.15876	0.738608	2.76e-93	2.73e-91
Smooth muscle	SRGAP2C	0.952834	0.732656	6.64e-151	2.3e-148
Smooth muscle	ATP2B1	0.852878	0.73133	5.6e-226	6.67e-223
Smooth muscle	TUBA1A	0.95774	0.729174	1.63e-142	4.25e-140
Smooth muscle	CNBP	1.51165	0.728427	4.81e-74	2.63e-72
Smooth muscle	ARPC5	1.05702	0.721213	3.14e-113	4.75e-111
Smooth muscle	WARS	1.19307	0.715262	1.09e-71	5.69e-70
Smooth muscle	SCARB2	1.00941	0.713004	3.98e-116	6.37e-114
Smooth muscle	ITPRID2	0.912736	0.712966	1.01e-151	3.66e-149
Smooth muscle	PHB2	1.11835	0.712054	4.48e-89	3.88e-87
Smooth muscle	PDIA4	1.01451	0.711312	1.06e-121	1.91e-119
Smooth muscle	FRMD6	0.892353	0.709112	8.89e-160	4.36e-157
Smooth muscle	BEX3	1.21463	0.70426	7.87e-80	5.04e-78
Smooth muscle	AP2M1	1.24326	0.695196	2.05e-72	1.09e-70
Smooth muscle	RBM3	1.43356	0.693212	1.19e-50	3.09e-49
Smooth muscle	SEPTIN2	1.22524	0.690706	5.88e-81	3.89e-79
Smooth muscle	NCK2	1.00126	0.689077	3.01e-114	4.65e-112
Smooth muscle	HSPA8	1.83064	0.687334	3.95e-25	4.03e-24
Smooth muscle	ICAM1	1.26365	0.679664	1.11e-57	3.67e-56
Smooth muscle	HMGB2	0.968811	0.67852	6.08e-105	7.79e-103
Smooth muscle	PRKAR1A	1.74453	0.677008	4.21e-60	1.51e-58
Smooth muscle	ARPC2	1.31187	0.675922	5.58e-63	2.2e-61
Smooth muscle	ARL6IP5	0.983398	0.675905	7.23e-106	9.41e-104
Smooth muscle	MCAM	1.55376	0.673638	5.37e-45	1.16e-43
Smooth muscle	IFI16	1.24165	0.670827	1.98e-60	7.28e-59
Smooth muscle	TLE5	1.33906	0.668964	1.41e-75	7.97e-74
Smooth muscle	EIF4A1	1.62955	0.666469	5.6e-46	1.26e-44
Smooth muscle	UBL5	1.06185	0.66589	1.28e-81	8.93e-80
Smooth muscle	PHLDA1	1.19197	0.662183	6.02e-71	3e-69
Smooth muscle	CD81	1.34152	0.655812	8.61e-55	2.6e-53
Smooth muscle	SRRM2	1.26488	0.654721	7.17e-62	2.71e-60
Smooth muscle	RBX1	0.989588	0.651544	1.36e-91	1.27e-89
Smooth muscle	SRGAP2B	0.892936	0.649165	1.56e-120	2.65e-118
Smooth muscle	GNB1	1.26933	0.646521	1.06e-64	4.45e-63
Smooth muscle	MYH9	1.75234	0.642155	8.91e-52	2.36e-50
Smooth muscle	FLOT1	1.28908	0.639652	2.79e-67	1.25e-65
Smooth muscle	LAMC1	1.21594	0.639525	2.79e-74	1.54e-72
Smooth muscle	CCT3	1.18767	0.639111	1.04e-54	3.13e-53
Smooth muscle	PPP2CB	1.02709	0.637208	9.48e-82	6.75e-80
Smooth muscle	GNAI2	1.20678	0.634547	1.8e-66	8e-65
Smooth muscle	COX6B1	1.0502	0.631874	9.37e-76	5.34e-74
Smooth muscle	COPE	1.0752	0.627776	2.81e-77	1.7e-75
Smooth muscle	ARF3	0.991341	0.626083	6.82e-85	5.26e-83
Smooth muscle	CD63	2.3168	0.625343	2.79e-31	3.84e-30
Smooth muscle	CNN3	1.15865	0.622625	3.93e-70	1.93e-68
Smooth muscle	OAZ1	2.04178	0.620106	9.21e-70	4.46e-68
Smooth muscle	LGALS3BP	1.4699	0.618935	1.84e-40	3.55e-39
Smooth muscle	CD59	1.14525	0.618554	1.37e-64	5.72e-63
Smooth muscle	ZCCHC24	0.930166	0.615974	9.27e-97	1.03e-94
Smooth muscle	PRRC2B	1.17672	0.609233	1.5e-65	6.58e-64
Smooth muscle	AMOTL1	0.940714	0.605004	1.21e-90	1.09e-88
Smooth muscle	STRAP	0.988741	0.604338	4.46e-75	2.49e-73
Smooth muscle	NME4	0.950704	0.604056	1.67e-82	1.22e-80
Smooth muscle	ANXA5	1.40941	0.602994	1.03e-34	1.63e-33
Smooth muscle	EEF1G	2.05755	0.599986	1.09e-31	1.54e-30
Smooth muscle	AHCY	1.13377	0.597385	8.05e-57	2.56e-55
Smooth muscle	NCL	1.33871	0.596754	9.96e-36	1.64e-34
Smooth muscle	YBX3	1.56609	0.596647	4.97e-62	1.89e-60
Smooth muscle	SRSF3	1.16945	0.596118	1.87e-59	6.53e-58
Smooth muscle	TCIM	0.896906	0.590573	4.03e-91	3.68e-89
Smooth muscle	LUM	1.02955	0.588896	1.91e-65	8.31e-64
Smooth muscle	PDIA6	1.16121	0.587196	3.99e-53	1.12e-51
Smooth muscle	LAPTM4B	0.901368	0.586929	4.71e-88	4e-86
Smooth muscle	COL1A2	2.58154	0.586661	5.45e-20	4.33e-19
Smooth muscle	PSME2	0.783565	0.586474	3.33e-130	7.1e-128
Smooth muscle	DBI	1.08808	0.581478	1.56e-52	4.25e-51
Smooth muscle	IFI30	1.1426	0.578051	3.43e-50	8.72e-49
Smooth muscle	MAPRE1	0.904522	0.576924	2.31e-81	1.59e-79
Smooth muscle	PARK7	1.01262	0.575892	1.24e-60	4.57e-59
Smooth muscle	IFNGR2	0.839917	0.574074	1.22e-96	1.34e-94
Smooth muscle	HNRNPC	1.09734	0.566507	6.99e-54	2.03e-52
Smooth muscle	ARF4	0.825522	0.566335	2.68e-90	2.4e-88
Smooth muscle	HNRNPUL1	1.00338	0.565755	3.05e-67	1.36e-65
Smooth muscle	COX7C	1.2241	0.564733	6.59e-35	1.05e-33
Smooth muscle	PALM2-AKAP2	0.869179	0.563018	1.87e-86	1.55e-84
Smooth muscle	GABARAP	1.10851	0.562982	4.26e-52	1.14e-50
Smooth muscle	ROBO1	0.763299	0.562663	3.16e-108	4.31e-106
Smooth muscle	PLXNB2	1.28773	0.561442	1.42e-55	4.33e-54
Smooth muscle	SKIL	0.745076	0.560448	1.07e-120	1.86e-118
Smooth muscle	RCAN1	0.815583	0.559302	2.21e-96	2.36e-94
Smooth muscle	NDUFB7	1.08874	0.557409	6.62e-60	2.36e-58
Smooth muscle	VASH1	0.715439	0.55527	7.65e-134	1.77e-131
Smooth muscle	GSN	1.46752	0.554474	5.11e-61	1.9e-59
Smooth muscle	TOP1	0.879148	0.554382	1.25e-78	7.73e-77
Smooth muscle	COMT	1.07757	0.553691	7.91e-64	3.21e-62
Smooth muscle	LTBR	1.07988	0.553382	3.81e-64	1.57e-62
Smooth muscle	WIPF1	1.0263	0.552299	2.42e-61	9.07e-60
Smooth muscle	MFSD12	0.819774	0.551227	2.47e-85	1.93e-83
Smooth muscle	HNRNPL	1.06371	0.550725	3.17e-60	1.15e-58
Smooth muscle	PPDPF	1.59995	0.55067	2.3e-53	6.48e-52
Smooth muscle	MORF4L1	1.01498	0.550048	7.36e-57	2.35e-55
Smooth muscle	CD55	0.937402	0.549111	1.57e-68	7.26e-67
Smooth muscle	NUCKS1	1.0269	0.548895	1.81e-62	6.93e-61
Smooth muscle	CD200	0.689695	0.548562	5.11e-146	1.58e-143
Smooth muscle	POLR2F	1.00849	0.547021	8.23e-58	2.74e-56
Smooth muscle	H2AFZ	1.15031	0.545906	1.05e-39	2e-38
Smooth muscle	POLR2E	1.0167	0.543079	1.65e-56	5.17e-55
Smooth muscle	RPN2	0.928221	0.542883	1.67e-68	7.66e-67
Smooth muscle	EEF1B2	1.2209	0.542503	4.6e-38	8.29e-37
Smooth muscle	CTDSP2	0.92093	0.538582	3.2e-72	1.68e-70
Smooth muscle	CEBPB	1.53378	0.538181	5.8e-50	1.46e-48
Smooth muscle	RALY	0.923216	0.534991	4.53e-65	1.94e-63
Smooth muscle	TECR	0.788536	0.531924	8.41e-86	6.61e-84
Smooth muscle	ANP32B	0.827408	0.529076	1.19e-73	6.39e-72
Smooth muscle	DYNLRB1	1.04257	0.526911	2.71e-55	8.2e-54
Smooth muscle	H3F3B	0.960252	0.525967	4.04e-57	1.3e-55
Smooth muscle	PPP1R14B	0.926775	0.525008	3.21e-57	1.04e-55
Smooth muscle	CALU	1.1337	0.524931	4.54e-52	1.21e-50
Smooth muscle	AEBP1	1.53085	0.524755	4.36e-26	4.64e-25
Smooth muscle	BICD1	0.730465	0.523566	1.2e-98	1.36e-96
Smooth muscle	MRC2	0.8788	0.523408	3.97e-71	2.03e-69
Smooth muscle	OAF	0.692226	0.522502	1.84e-119	3.07e-117
Smooth muscle	EDF1	1.06577	0.522479	1.44e-53	4.13e-52
Smooth muscle	PTPA	0.955761	0.521629	3.8e-59	1.32e-57
Smooth muscle	PRNP	0.949182	0.521056	3.65e-57	1.18e-55
Smooth muscle	DUSP6	0.884448	0.519073	6.05e-58	2.02e-56
Smooth muscle	IFI27	1.05582	0.51867	1.06e-48	2.57e-47
Smooth muscle	DEK	0.937659	0.518109	5.01e-54	1.46e-52
Smooth muscle	RAC1	0.990047	0.517826	4.67e-52	1.24e-50
Smooth muscle	BGN	1.09529	0.517503	2.59e-41	5.12e-40
Smooth muscle	EIF3M	0.8971	0.512627	2.27e-60	8.3e-59
Smooth muscle	RBMX	0.852426	0.51168	3.4e-65	1.47e-63
Smooth muscle	NBPF15	0.945946	0.509031	2.25e-53	6.37e-52
Smooth muscle	FTL	3.01652	0.508132	4.71e-27	5.27e-26
Smooth muscle	ARF1	1.15378	0.505667	1.31e-39	2.47e-38
Smooth muscle	GALNT2	0.755663	0.505482	7.85e-82	5.64e-80
Smooth muscle	BST2	1.18641	0.504783	3.94e-44	8.3e-43
Smooth muscle	C12orf57	0.933888	0.504497	1.34e-56	4.23e-55
Smooth muscle	MLF2	1.01971	0.503574	1.51e-56	4.76e-55
Smooth muscle	TRA2B	0.81621	0.503468	3.99e-66	1.77e-64
Smooth muscle	XRCC6	0.81369	0.499452	3.69e-65	1.59e-63
Smooth muscle	P4HB	0.949742	0.49875	2.51e-48	6.03e-47
Smooth muscle	ACTR2	0.836654	0.498723	9.48e-63	3.72e-61
Smooth muscle	DDX17	1.23197	0.498322	3.55e-47	8.2e-46
Smooth muscle	ARHGDIA	1.09503	0.497982	1.55e-37	2.74e-36
Smooth muscle	ARHGDIB	0.89497	0.497736	1.19e-58	4.08e-57
Smooth muscle	UBE2D3	0.744245	0.49434	1.07e-78	6.62e-77
Smooth muscle	FXYD3	1.14458	0.493901	1.5e-33	2.25e-32
Smooth muscle	BTG1	0.785811	0.492799	1.92e-71	9.88e-70
Smooth muscle	NDUFA13	1.0704	0.491553	3.86e-42	7.77e-41
Smooth muscle	UBE2S	0.872465	0.490657	1.64e-54	4.89e-53
Smooth muscle	EIF3G	0.996249	0.490591	2.13e-43	4.42e-42
Smooth muscle	DUSP4	1.03282	0.489388	2.03e-36	3.42e-35
Smooth muscle	CNN2	0.85338	0.489119	1.93e-65	8.39e-64
Smooth muscle	PSMB5	0.768431	0.487226	4.9e-71	2.46e-69
Smooth muscle	MRFAP1	0.812402	0.486846	2.11e-62	8.05e-61
Smooth muscle	NOTCH2NLB	0.76553	0.486588	2.26e-69	1.09e-67
Smooth muscle	CDV3	0.906673	0.482543	3.74e-49	9.3e-48
Smooth muscle	FTH1	2.4777	0.479369	8.72e-16	5.41e-15
Smooth muscle	CAPNS1	0.879059	0.477386	2.21e-53	6.28e-52
Smooth muscle	CCNI	1.16386	0.476965	8.56e-39	1.58e-37
Smooth muscle	MCL1	1.15997	0.476255	1.19e-44	2.55e-43
Smooth muscle	CD14	0.880947	0.476059	1.32e-46	3.01e-45
Smooth muscle	COPZ1	0.846701	0.475606	3.5e-54	1.03e-52
Smooth muscle	LMO4	0.737577	0.470704	7.67e-76	4.41e-74
Smooth muscle	GADD45GIP1	0.796426	0.469603	1.81e-58	6.16e-57
Smooth muscle	TTC3	0.768409	0.469439	4.02e-61	1.5e-59
Smooth muscle	NNMT	1.00193	0.468798	6.2e-41	1.21e-39
Smooth muscle	PKN1	0.873763	0.468129	1.11e-52	3.06e-51
Smooth muscle	PRRC2C	0.940474	0.464661	7.15e-47	1.64e-45
Smooth muscle	PKM	1.52836	0.464609	1.28e-25	1.34e-24
Smooth muscle	PCBP1	1.16081	0.460756	1.05e-33	1.59e-32
Smooth muscle	SNX1	0.85318	0.460296	3.98e-53	1.12e-51
Smooth muscle	CALM2	1.12028	0.459785	3.61e-30	4.73e-29
Smooth muscle	SEM1	0.775444	0.451027	2.2e-58	7.44e-57
Smooth muscle	ATP2A2	0.82379	0.448002	1.55e-50	3.97e-49
Smooth muscle	BRK1	0.782294	0.445495	1.6e-52	4.34e-51
Smooth muscle	C1R	1.24398	0.445244	1.94e-27	2.21e-26
Smooth muscle	COL3A1	2.6415	0.445048	1.44e-14	8.2e-14
Smooth muscle	AFAP1	0.725002	0.442137	1.22e-62	4.75e-61
Smooth muscle	TUBB4B	0.754733	0.438528	8.23e-53	2.27e-51
Smooth muscle	PTK2	0.790805	0.438206	1.55e-52	4.23e-51
Smooth muscle	MAP2K2	0.949308	0.437798	3.33e-42	6.72e-41
Smooth muscle	ATP5F1B	1.21798	0.433757	4.93e-21	4.19e-20
Smooth muscle	SERBP1	0.993024	0.433606	3.11e-31	4.27e-30
Smooth muscle	APP	1.65716	0.431674	8.18e-36	1.35e-34
Smooth muscle	CYBA	0.996649	0.427596	1.49e-36	2.52e-35
Smooth muscle	CHCHD2	1.23218	0.426889	1.2e-21	1.05e-20
Smooth muscle	DDX39B	0.810222	0.423191	1.13e-46	2.59e-45
Smooth muscle	MMP14	1.29433	0.422762	5.76e-29	7.04e-28
Smooth muscle	ATOX1	0.826793	0.421559	6.01e-44	1.26e-42
Smooth muscle	YWHAQ	0.98937	0.418858	4.53e-32	6.5e-31
Smooth muscle	CCN2	1.14291	0.417885	1.2e-26	1.31e-25
Smooth muscle	UQCRQ	0.766844	0.416679	2.89e-45	6.33e-44
Smooth muscle	PLTP	0.924606	0.4139	3.77e-33	5.61e-32
Smooth muscle	ARL6IP4	1.01298	0.413399	4.35e-34	6.68e-33
Smooth muscle	DCN	0.908656	0.413296	3.05e-35	4.91e-34
Smooth muscle	RAB7A	1.31095	0.413288	9.55e-28	1.11e-26
Smooth muscle	NDUFS5	0.911178	0.408825	1.27e-33	1.92e-32
Smooth muscle	TRAPPC5	0.736792	0.407286	7.24e-49	1.77e-47
Smooth muscle	EIF1	0.862333	0.404078	1.23e-36	2.1e-35
Smooth muscle	GDI2	0.776287	0.401971	1.42e-42	2.89e-41
Smooth muscle	ACTN4	1.11204	0.400399	2.28e-35	3.7e-34
Smooth muscle	ACTB	3.02811	0.399763	6.68e-14	3.65e-13
Smooth muscle	PRKACA	0.769452	0.39868	8.14e-48	1.92e-46
Smooth muscle	COX6A1	0.999268	0.391995	3.62e-25	3.71e-24
Smooth muscle	COL4A1	1.05422	0.391476	1.86e-27	2.13e-26
Smooth muscle	RNF7	0.799233	0.387211	1.31e-37	2.34e-36
Smooth muscle	TAPBP	0.877487	0.385709	4.82e-34	7.4e-33
Smooth muscle	KHSRP	1.16861	0.381577	4.37e-29	5.36e-28
Smooth muscle	TAF10	0.760627	0.38049	1.4e-39	2.63e-38
Smooth muscle	PFDN5	0.868435	0.378214	3.17e-27	3.56e-26
Smooth muscle	TPP1	0.920166	0.377627	3.39e-33	5.05e-32
Smooth muscle	SMARCB1	0.720897	0.376016	1.45e-43	3.03e-42
Smooth muscle	RPN1	0.765123	0.375051	6.03e-37	1.04e-35
Smooth muscle	ATP5MF	0.750268	0.372824	4.1e-37	7.12e-36
Smooth muscle	EIF4G1	0.986192	0.372331	1.59e-28	1.9e-27
Smooth muscle	VDAC1	0.827861	0.370145	1.75e-28	2.09e-27
Smooth muscle	NUTF2	0.893671	0.367281	1.58e-30	2.1e-29
Smooth muscle	SNRPD2	0.849693	0.365774	2.81e-27	3.17e-26
Smooth muscle	SERP1	0.802896	0.362185	1.45e-33	2.18e-32
Smooth muscle	MYC	1.02049	0.360463	5.09e-23	4.65e-22
Smooth muscle	HMG20B	0.990182	0.359295	1.97e-29	2.45e-28
Smooth muscle	HSPE1	0.870986	0.358816	1.22e-24	1.22e-23
Smooth muscle	CALM3	0.84263	0.358394	1.39e-31	1.95e-30
Smooth muscle	CDK4	0.739421	0.356614	2.72e-35	4.4e-34
Smooth muscle	RAD23A	0.862337	0.355071	5.87e-29	7.16e-28
Smooth muscle	FCER1G	0.825525	0.35323	1.65e-29	2.06e-28
Smooth muscle	M6PR	0.740982	0.352837	4.01e-34	6.18e-33
Smooth muscle	HDLBP	1.06819	0.351683	5.67e-23	5.16e-22
Smooth muscle	CANX	0.813542	0.350656	1.9e-27	2.17e-26
Smooth muscle	PHLDB1	0.760264	0.348815	8.82e-35	1.4e-33
Smooth muscle	SRGN	0.835538	0.348319	7.77e-27	8.62e-26
Smooth muscle	EIF3A	1.01865	0.34504	2.02e-20	1.65e-19
Smooth muscle	FKBP10	1.05212	0.344523	2.78e-27	3.15e-26
Smooth muscle	CD68	0.785188	0.344276	4.58e-30	5.91e-29
Smooth muscle	TTYH3	0.819016	0.343915	5.02e-31	6.83e-30
Smooth muscle	POLR2L	0.846759	0.34228	2.46e-26	2.66e-25
Smooth muscle	PIGT	0.74433	0.341394	1.37e-33	2.06e-32
Smooth muscle	TRIB2	0.884381	0.339162	1.68e-21	1.45e-20
Smooth muscle	COX5B	0.760338	0.338895	3.96e-30	5.15e-29
Smooth muscle	SF3A2	0.816964	0.336884	8.94e-29	1.09e-27
Smooth muscle	NDUFA11	0.800102	0.336874	1.67e-27	1.91e-26
Smooth muscle	SLC25A3	0.902281	0.334602	3.5e-22	3.11e-21
Smooth muscle	PFN1	2.09585	0.334342	4.52e-20	3.62e-19
Smooth muscle	NRP2	0.869311	0.331441	7.57e-24	7.24e-23
Smooth muscle	ARPC4	0.946633	0.330895	1.02e-24	1.02e-23
Smooth muscle	WNK1	0.835256	0.330265	3.14e-27	3.53e-26
Smooth muscle	G3BP2	0.743724	0.327138	1.34e-28	1.61e-27
Smooth muscle	LITAF	1.03433	0.326708	9.09e-20	7.12e-19
Smooth muscle	STAT3	0.752633	0.323954	6.16e-28	7.22e-27
Smooth muscle	PGD	0.794567	0.320591	4.5e-25	4.57e-24
Smooth muscle	RTN4	1.23028	0.318825	3.25e-25	3.34e-24
Smooth muscle	SUMO3	0.809947	0.318326	5.49e-28	6.45e-27
Smooth muscle	COL4A2	1.12219	0.317525	2.53e-16	1.64e-15
Smooth muscle	CCN1	1.45071	0.312732	1.08e-12	5.38e-12
Smooth muscle	ATP1A1	1.06406	0.310111	3.37e-17	2.31e-16
Smooth muscle	PSMB4	0.945706	0.309238	2.61e-16	1.68e-15
Smooth muscle	CSTB	0.827393	0.307476	1.46e-20	1.21e-19
Smooth muscle	EMILIN1	0.883265	0.302525	3.36e-21	2.88e-20
Smooth muscle	CSRP1	1.46524	0.302479	3.28e-25	3.37e-24
Smooth muscle	MACF1	0.855347	0.299509	1.28e-23	1.21e-22
Smooth muscle	PTBP1	0.778722	0.297219	2.92e-22	2.6e-21
Smooth muscle	PA2G4	0.82473	0.29696	1.3e-18	9.56e-18
Smooth muscle	HDGF	0.824204	0.293115	7.6e-21	6.4e-20
Smooth muscle	RHOC	1.07995	0.29297	3.2e-22	2.84e-21
Smooth muscle	PSMB2	0.748536	0.288618	3.01e-21	2.58e-20
Smooth muscle	PDLIM7	0.802401	0.288054	6.67e-23	6.05e-22
Smooth muscle	EIF4H	0.986476	0.287571	3.55e-15	2.11e-14
Smooth muscle	ATP5MG	0.787981	0.287143	8.1e-19	6.07e-18
Smooth muscle	TRMT112	0.837467	0.285741	6.36e-18	4.52e-17
Smooth muscle	LAMP1	1.04719	0.285346	2.21e-19	1.7e-18
Smooth muscle	COX4I1	0.852232	0.281401	2.1e-16	1.37e-15
Smooth muscle	LAMTOR4	0.849168	0.280574	4.45e-18	3.18e-17
Smooth muscle	NDUFS6	0.82863	0.273097	3.67e-18	2.64e-17
Smooth muscle	ILF3	1.03107	0.272008	1.94e-18	1.42e-17
Smooth muscle	PRDX6	0.781397	0.269914	8.67e-17	5.83e-16
Smooth muscle	IQGAP1	0.787454	0.267681	2.37e-16	1.54e-15
Smooth muscle	MFGE8	0.816709	0.25719	3.54e-15	2.1e-14
Smooth muscle	CAPZB	1.05291	0.256441	7.04e-15	4.08e-14
Smooth muscle	RAB5C	0.821888	0.255873	3.43e-15	2.04e-14
Smooth muscle	CST3	1.21762	0.254889	4.54e-15	2.68e-14
Smooth muscle	PPIB	0.781308	0.251162	4.66e-16	2.97e-15
Stroma	MYL9	2.15997	1.40886	<2.2e-308	<2.2e-308
Stroma	TAGLN	2.12463	1.34093	<2.2e-308	<2.2e-308
Stroma	ACTA2	1.81756	1.26306	<2.2e-308	<2.2e-308
Stroma	COL1A2	2.83324	1.25061	<2.2e-308	<2.2e-308
Stroma	COL3A1	3.01881	1.23219	<2.2e-308	<2.2e-308
Stroma	COL1A1	3.3463	1.14957	<2.2e-308	<2.2e-308
Stroma	C1R	1.47361	1.00785	<2.2e-308	<2.2e-308
Stroma	THBS1	1.45171	0.979499	<2.2e-308	<2.2e-308
Stroma	CD74	2.12111	0.968114	<2.2e-308	<2.2e-308
Stroma	COL6A2	2.28638	0.96731	<2.2e-308	<2.2e-308
Stroma	SPARC	2.45564	0.935318	<2.2e-308	<2.2e-308
Stroma	CCN1	1.74917	0.916544	<2.2e-308	<2.2e-308
Stroma	IGFBP7	1.26719	0.902268	<2.2e-308	<2.2e-308
Stroma	COL6A3	1.65149	0.895955	<2.2e-308	<2.2e-308
Stroma	TPM1	1.53891	0.85049	<2.2e-308	<2.2e-308
Stroma	CSRP1	1.72275	0.839082	1.78e-269	1.41e-267
Stroma	CCN2	1.27356	0.816835	<2.2e-308	<2.2e-308
Stroma	MMP2	1.24583	0.81647	<2.2e-308	<2.2e-308
Stroma	FLNA	1.64791	0.773947	<2.2e-308	<2.2e-308
Stroma	C1S	1.02382	0.768476	<2.2e-308	<2.2e-308
Stroma	COL6A1	1.64893	0.767551	<2.2e-308	<2.2e-308
Stroma	SOD2	1.44837	0.759452	<2.2e-308	<2.2e-308
Stroma	FN1	2.06586	0.747017	8.74e-173	3.1e-171
Stroma	RHOB	1.52779	0.730233	<2.2e-308	<2.2e-308
Stroma	B2M	1.80402	0.728463	3.76e-178	1.41e-176
Stroma	TIMP1	1.51708	0.702327	2.24e-298	2.22e-296
Stroma	A2M	1.47573	0.685235	3.25e-283	3.01e-281
Stroma	TPM2	1.80137	0.680626	1.83e-214	8.98e-213
Stroma	ACTB	3.08105	0.671842	<2.2e-308	<2.2e-308
Stroma	EMILIN1	1.0279	0.667468	<2.2e-308	<2.2e-308
Stroma	CALD1	1.69799	0.65487	1.42e-262	1.03e-260
Stroma	IFITM3	1.58288	0.616462	4.48e-282	4.1e-280
Stroma	COL4A1	1.0536	0.578125	<2.2e-308	<2.2e-308
Stroma	NBL1	0.92065	0.542585	<2.2e-308	<2.2e-308
Stroma	FTL	2.87096	0.530217	9.59e-157	2.91e-155
Stroma	SERPING1	0.972737	0.524419	<2.2e-308	<2.2e-308
Stroma	AEBP1	1.36092	0.517754	1.32e-187	5.54e-186
Stroma	COL4A2	1.14604	0.505945	3.54e-200	1.59e-198
Stroma	CTSB	1.84433	0.488762	1.08e-116	2.23e-115
Stroma	ACTN1	1.10504	0.467162	2.55e-266	1.93e-264
Stroma	COL5A1	0.999345	0.455165	2.36e-226	1.3e-224
Stroma	TMSB4X	2.13639	0.454848	5.39e-89	7.98e-88
Stroma	TXNIP	1.03829	0.441537	7.22e-247	4.73e-245
Stroma	LGALS1	1.31248	0.43679	1.98e-181	7.67e-180
Stroma	CTSZ	1.22604	0.402125	5.93e-115	1.21e-113
Stroma	VIM	2.16905	0.368183	7.18e-36	4.29e-35
Stroma	MCAM	1.13815	0.364305	2.62e-113	5.24e-112
Stroma	TIMP2	1.2901	0.363054	6.26e-119	1.32e-117
Stroma	PFN1	2.00826	0.361331	2.73e-199	1.2e-197
Stroma	ITM2B	1.26314	0.359272	4.7e-117	9.76e-116
Stroma	NR4A1	1.44509	0.359019	5.76e-58	5.51e-57
Stroma	MYL6	1.34722	0.350313	1.42e-95	2.31e-94
Stroma	CLIC4	0.930019	0.342264	6.25e-145	1.67e-143
Stroma	ZYX	0.950527	0.302293	2.6e-162	8.25e-161
Stroma	GSN	1.11649	0.286261	1.23e-96	2.04e-95
Stroma	IGFBP4	0.949013	0.27868	2.32e-97	3.93e-96
Stroma	CST3	1.15167	0.276726	8.49e-125	1.91e-123
Stroma	NUPR1	0.883687	0.257319	7.48e-91	1.14e-89
Stroma	CAPZB	0.969993	0.25321	5.87e-108	1.09e-106
