## Supplemental table 5 for "Tumor-myeloid crosstalk drives therapy resistance in localized bladder cancer"

### Sheet: Sheet1
Antibodies used inmultiplex immunofluorescence and proximity ligation assay
Target	Catalog #	Host	Human titration	Fluophore
CD44	Biolegend, 103015	Rat	1:100	Alexa 488
CD68	Cell Signaling Technology, 23308S	Rabbit	1:200	Alexa 555
SPP1	Abcam 283696	Rabbit	1:100	Alexa 647
PanCK	Cell Signaling Technology, 91322	Mouse	1:100	Alexa 750
