## Supplemental table 6 for "Tumor-myeloid crosstalk drives therapy resistance in localized bladder cancer"

### Sheet: Vehicle vs PARP14i
Ranked lists of MSigDB Hallmark gene sets enriched in BBN mice treated with Vehicle vs PARP14i
Pathway	pval	padj	ES	NES
HALLMARK_ADIPOGENESIS	0.613678	0.74556	0.769157	1.00256
HALLMARK_ALLOGRAFT_REJECTION	0.689464	0.749417	0.609163	0.794017
HALLMARK_ANDROGEN_RESPONSE	0.525424	0.743993	0.602075	0.893231
HALLMARK_ANGIOGENESIS	0.28	0.743993	0.656629	1.18929
HALLMARK_APICAL_JUNCTION	0.508318	0.743993	0.994707	1.30111
HALLMARK_APICAL_SURFACE	0.441352	0.743993	0.489391	0.859141
HALLMARK_APOPTOSIS	0.669759	0.74556	0.536186	0.729489
HALLMARK_BILE_ACID_METABOLISM	0.85	0.878685	-0.28456	-0.484983
HALLMARK_CHOLESTEROL_HOMEOSTASIS	0.200426	0.743993	-0.997234	-1.86339
HALLMARK_COAGULATION	0.149635	0.743993	0.998249	1.43194

### Sheet: Vehicle vs cisplatin
Ranked lists of MSigDB Hallmark gene sets enriched in BBN mice treated with vehicle vs Cisplatin
Pathway	pval	padj	ES	NES
HALLMARK_ALLOGRAFT_REJECTION	0.0020284	0.0172891	0.608561	2.09799
HALLMARK_IL2_STAT5_SIGNALING	0.0020284	0.0172891	0.53557	1.84636
HALLMARK_INFLAMMATORY_RESPONSE	0.0020284	0.0172891	0.585613	2.01396
HALLMARK_INTERFERON_GAMMA_RESPONSE	0.00207469	0.0172891	0.525896	1.81724
HALLMARK_KRAS_SIGNALING_UP	0.00203252	0.0172891	0.50755	1.74946
HALLMARK_TNFA_SIGNALING_VIA_NFKB	0.00203666	0.0172891	0.591324	2.0409
HALLMARK_COAGULATION	0.00400802	0.0203666	0.500025	1.62406
HALLMARK_COMPLEMENT	0.00407332	0.0203666	0.448443	1.5333
HALLMARK_IL6_JAK_STAT3_SIGNALING	0.00385356	0.0203666	0.598494	1.86866
HALLMARK_INTERFERON_ALPHA_RESPONSE	0.00390625	0.0203666	0.538223	1.6943
HALLMARK_MYC_TARGETS_V1	0.00588235	0.026738	-0.488505	-1.6154
HALLMARK_APOPTOSIS	0.00988142	0.0411726	0.420229	1.41367

### Sheet: cisplatin vs cisplatin+PARP14i
Ranked lists of MSigDB Hallmark gene sets enriched in BBN mice treated with cisplatin vs Cisplatin + PARP14i
Pathway	pval	padj	ES	NES
HALLMARK_APICAL_JUNCTION	0.00363636	0.0408719	-0.485198	-1.58729
HALLMARK_COAGULATION	0.003003	0.0408719	-0.585941	-1.86102
HALLMARK_EPITHELIAL_MESENCHYMAL_TRANSITION	0.00367647	0.0408719	-0.589113	-1.93104
HALLMARK_MYC_TARGETS_V1	0.00408719	0.0408719	0.688489	1.88597
HALLMARK_MYOGENESIS	0.00373134	0.0408719	-0.578707	-1.8978
HALLMARK_KRAS_SIGNALING_DN	0.00550964	0.0459137	0.665085	1.80429
